# The VGNC: Expanding Standardized Vertebrate Gene Nomenclature

**DOI:** 10.1101/2022.08.10.503477

**Authors:** Tamsin E.M. Jones, Bethan Yates, Bryony Braschi, Kristian Gray, Susan Tweedie, Ruth L. Seal, Elspeth A. Bruford

## Abstract

The Vertebrate Gene Nomenclature Committee (VGNC) was established in 2016 as a sister project to the HGNC (HUGO Gene Nomenclature Committee), to approve gene nomenclature in vertebrate species without an existing dedicated nomenclature committee. The VGNC aims to harmonize gene nomenclature across selected vertebrate species in line with human gene nomenclature, with orthologs assigned the same nomenclature where possible. This article presents an overview of the VGNC project and discussion of key findings resulting from this work to date. VGNC approved nomenclature is accessible at https://vertebrate.genenames.org, and is additionally displayed by the NCBI, Ensembl and UniProt databases.
