## Additional File 1: Table S1 for "The VGNC: Expanding Standardized Vertebrate Gene Nomenclature"

### Sheet: Table S1  CYPs in VGNC
Species	# Approved Protein Coding CYP genes	# Approved CYP Pseudogenes
Angola colobus (Colobus angolensis palliatus)	45	0
Black snub-nosed monkey (Rhinopithecus bieti)	49	3
Bolivian squirrel monkey (Saimiri boliviensis boliviensis)	48	0
Bonobo (Pan paniscus)	54	1
Bushbaby (Otolemur garnettii)	64	0
Canada lynx (Lynx canadensis)	40	0
Capuchin (Cebus capucinus)	50	1
Cat (Felis catus)	46	2
Chimpanzee (Pan troglodytes)	41	0
Coquerel's sifaka (Propithecus coquereli)	58	3
Cattle (Bos taurus)	49	4
Crab-eating macaque (Macaca fascicularis)	60	3
Dog (Canis lupus familiaris)	33	0
Drill (Mandrillus leucophaeus)	60	4
Gibbon (Nomascus leucogenys)	31	0
Goat (Capra hircus)	60	0
Great spotted kiwi (Apteryx haastii)	31	0
Horse (Equus caballus)	65	3
Leopard (Panthera pardus)	46	1
Ma's night monkey (Aotus nancymaae)	46	0
Macaque (Macaca mulatta)	61	2
Marmoset (Callithrix jacchus)	30	0
Mouse lemur (Microcebus murinus)	58	3
Olive baboon (Papio anubis)	57	1
Pig (Sus scrofa)	57	5
Pig-tailed macaque (Macaca nemestrina)	51	1
Sooty mangabey (Cercocebus atys)	60	2
Tarsier (Carlito syrichta)	65	12
Tiger (Panthera tigris altaica)	43	2
Tuatara (Sphenodon punctatus)	55	0
Vervet-AGM (Chlorocebus sabaeus)	56	0
