## Additional File 3: Table S3 for "The VGNC: Expanding Standardized Vertebrate Gene Nomenclature"

### Sheet: Table S3
Unitary pseudogenes		VGNC ID
HGNC Symbol	HGNC ID	Chimpanzee	Macaque	Cattle	Horse	Cat	Dog	Pig
ABCA17P	32972				VGNC:108987	VGNC:109195	VGNC:109269
ABCC13	16022	VGNC:108850	VGNC:109061	VGNC:108909	VGNC:108989	VGNC:109197	VGNC:109271	VGNC:109132
ACTE1P	51491	VGNC:108848	VGNC:109059	VGNC:108910	VGNC:108988		VGNC:109270	VGNC:109130
ACTL11P	44626	VGNC:108849	VGNC:109060	VGNC:108911	VGNC:108990		VGNC:109272
AHSA2P	20437	VGNC:108852	VGNC:109063	VGNC:108912	VGNC:108991		VGNC:109273	VGNC:109131
AKAP17BP	38514		VGNC:109064	VGNC:108915	VGNC:108992	VGNC:109200	VGNC:109274	VGNC:109135
AOX2P	18450		VGNC:109058	VGNC:108908		VGNC:109194	VGNC:109268	VGNC:109129
AOX3P	19049		VGNC:109057			VGNC:109193
APONP	53942			VGNC:82033
ATP6AP1L	28091	VGNC:11856	VGNC:84283		VGNC:55409		VGNC:59070	VGNC:85661
CA15P1	44364				VGNC:97028	VGNC:97027	VGNC:97026
CALR4P	35456				VGNC:108995	VGNC:109199		VGNC:109134
CASP16P	27290	VGNC:108851	VGNC:109062	VGNC:108913	VGNC:108993	VGNC:109198	VGNC:109275	VGNC:109133
CETN4P	35450			VGNC:108914	VGNC:108994	VGNC:109203	VGNC:109277	VGNC:109138
CLECL1P	24462	VGNC:83537				VGNC:83539
CMAHP	2098	VGNC:108853	VGNC:109067	VGNC:108918	VGNC:108998	VGNC:109202	VGNC:109276	VGNC:109137
CPHL1P	31714	VGNC:108856	VGNC:109066	VGNC:108917	VGNC:108997	VGNC:109201	VGNC:109280	VGNC:109136
CSPG4BP	51505		VGNC:99252	VGNC:99251		VGNC:99249	VGNC:99250	VGNC:99248
CTF2P	33173	VGNC:108854	VGNC:109065	VGNC:108916		VGNC:109205	VGNC:109279	VGNC:109141
CUPIN1P	54490			VGNC:84143	VGNC:84140	VGNC:84142	VGNC:84141
CUTALP	27367			VGNC:108919	VGNC:108996	VGNC:109204	VGNC:109278	VGNC:109140
CYCTP	24424	VGNC:108858		VGNC:108924	VGNC:109001
CYMP	2588	VGNC:108857	VGNC:109068	VGNC:108923	VGNC:108999	VGNC:109208	VGNC:109281	VGNC:109139
CYP1D1P	39968		VGNC:103597			VGNC:103480		VGNC:103494
CYP2C23P	39970				VGNC:103384			VGNC:103352
DOC2GP	37962	VGNC:108860	VGNC:109071	VGNC:108922	VGNC:109002	VGNC:109207	VGNC:109284	VGNC:109142
ECMXP	55152			VGNC:108927	VGNC:109004	VGNC:109209		VGNC:109144
EGFEM1P	25149		VGNC:109072	VGNC:108925	VGNC:109003			VGNC:109143
FADS2B	43618	VGNC:108861	VGNC:109073	VGNC:108926		VGNC:109210
FAM169BP	26835	VGNC:3560
FBXL21P	13600	VGNC:108865	VGNC:109075	VGNC:108929	VGNC:109006	VGNC:109215	VGNC:109289	VGNC:109146
FER1L4	15801	VGNC:108862	VGNC:109076	VGNC:109286	VGNC:109007	VGNC:109212	VGNC:108930	VGNC:109147
GGNBP1	19427		VGNC:109074	VGNC:108928	VGNC:109009	VGNC:109214	VGNC:109287	VGNC:109149
GLRA4	31715	VGNC:12366	VGNC:73044	VGNC:29414	VGNC:18388	VGNC:62591	VGNC:41271
GLYCAM1	18023			VGNC:108932
GNRHR2	16341	VGNC:108863	VGNC:109079	VGNC:108933	VGNC:109010		VGNC:109288	VGNC:109150
GULOP	4695			VGNC:108931	VGNC:109008	VGNC:109213	VGNC:109290	VGNC:109148
H1-12P	19163			VGNC:83563	VGNC:83782		VGNC:95373	VGNC:109775
H1-9P	30616	VGNC:95365		VGNC:95388	VGNC:95392		VGNC:95371
H2AC10P	4732	VGNC:83647		VGNC:83576	VGNC:83792		VGNC:83775
H2AC2P	18720	VGNC:109584	VGNC:109671	VGNC:83544			VGNC:83713
H2AC5P	4728	VGNC:83631	VGNC:109674	VGNC:83554	VGNC:83800		VGNC:83715	VGNC:109785
H2AC9P	18805	VGNC:95366			VGNC:83804		VGNC:83770
H2AQ1P	53962						VGNC:109580
H2BC16P	4754	VGNC:83663		VGNC:83589	VGNC:83815
H2BC19P	20517	VGNC:83675	VGNC:109714	VGNC:83598	VGNC:83817		VGNC:83703
H2BC20P	20516	VGNC:83674	VGNC:109718	VGNC:83603	VGNC:83818		VGNC:83705
H2BC2P	18719	VGNC:96611, VGNC:96610		VGNC:97173	VGNC:83821		VGNC:83714
H2BL1P	54442		VGNC:109719	VGNC:84128	VGNC:84129		VGNC:83767
H2BU2P	20515	VGNC:83684			VGNC:83829		VGNC:83744
H3C5P	54427			VGNC:83568	VGNC:95397		VGNC:95374
IRS3P	6127	VGNC:108864	VGNC:109077	VGNC:108936	VGNC:109013	VGNC:109218	VGNC:109292	VGNC:109153
KRT41P	6457	VGNC:50419				VGNC:109349	VGNC:83238
KRT42P	27581	VGNC:109518		VGNC:50431	VGNC:83245	VGNC:109356	VGNC:83234
KRT87P	30198	VGNC:109519				VGNC:109360
KRT88P	30197					VGNC:109361
KRT89P	30196	VGNC:109520		VGNC:50412		VGNC:109362
LPCAT2BP	38003		VGNC:109078	VGNC:108934	VGNC:109012	VGNC:109216		VGNC:109152
MBL1P	6921	VGNC:108868	VGNC:109082	VGNC:108935	VGNC:109011	VGNC:109217	VGNC:109291	VGNC:109151
MOXD2P	33605	VGNC:108867	VGNC:109081	VGNC:108939	VGNC:109016	VGNC:109221	VGNC:109295	VGNC:109156
MPTX1	48364			VGNC:108938	VGNC:109015			VGNC:109155
MYH16	31038	VGNC:108866	VGNC:109080	VGNC:108937	VGNC:109014	VGNC:109219	VGNC:109293	VGNC:109154
NEPNP	33184	VGNC:108871		VGNC:108941	VGNC:109018	VGNC:109220	VGNC:109294	VGNC:109159
NRADDP	19337			VGNC:108942	VGNC:109019	VGNC:109224	VGNC:109298
OACYLP	44362	VGNC:108869	VGNC:109084	VGNC:108940	VGNC:109017	VGNC:109222	VGNC:109296	VGNC:109157
OR11I1P	14997				VGNC:104908		VGNC:83941
OR13E1P	15107			VGNC:100508			VGNC:84474
OR2AT2P	19619			VGNC:100647, VGNC:100648, VGNC:100649, VGNC:100650	VGNC:105055, VGNC:105056, VGNC:105057		VGNC:84619, VGNC:84620
OR2R1P	8274						VGNC:84666
OR51A10P	15185				VGNC:105354		VGNC:84856
OR51R1P	15203			VGNC:101130			VGNC:95419
OR52B3P	15208			VGNC:101174	VGNC:105408
OR52H2P	15219			VGNC:101205, VGNC:101206	VGNC:105431		VGNC:96639
OR52P2P	15233			VGNC:101236	VGNC:105465		VGNC:96664
OR52X1P	14790				VGNC:105474		VGNC:96686
OR55B1P	15241			VGNC:101260			VGNC:96775
OR9K1P	15338			VGNC:102099, VGNC:102106	VGNC:105984		VGNC:98701
PRSS42P	30716	VGNC:12156		VGNC:33422
PRSS45P	30717	VGNC:2525			VGNC:21920
PTPRVP	13421	VGNC:108870	VGNC:109085	VGNC:108944	VGNC:109021	VGNC:109223	VGNC:109297	VGNC:109158
RHOG2P	54953	VGNC:99819	VGNC:99820	VGNC:99823	VGNC:99824	VGNC:99821	VGNC:99822	VGNC:99825
SLC26A10P	14470	VGNC:57787	VGNC:77481	VGNC:97312	VGNC:23122	VGNC:65281	VGNC:54361	VGNC:93025
SMPD5	52275	VGNC:108872	VGNC:109083	VGNC:108943	VGNC:109020	VGNC:109226	VGNC:109300	VGNC:109161
SSPOP	21998		VGNC:81765	VGNC:35318	VGNC:23613		VGNC:46836
TDH	15547	VGNC:108874	VGNC:109088	VGNC:108945	VGNC:109022	VGNC:109227	VGNC:109301	VGNC:109162
THA1P	18004			VGNC:108946	VGNC:109023	VGNC:109225	VGNC:109299	VGNC:109160
TLR12P	31754				VGNC:109025		VGNC:109304
TM9SF5P	55623	VGNC:108873		VGNC:108947	VGNC:109024	VGNC:109229	VGNC:109302
TMBIM7P	49212		VGNC:109087	VGNC:108948	VGNC:109028	VGNC:109230	VGNC:109303
TMCO5B	34243	VGNC:108876	VGNC:109086	VGNC:108950		VGNC:109228	VGNC:109306	VGNC:109164
TMEM198B	43629			VGNC:108951	VGNC:109027	VGNC:109233	VGNC:109307	VGNC:109165
TMEM30CP	30443	VGNC:108875	VGNC:109089	VGNC:108949	VGNC:109026	VGNC:109231	VGNC:109305	VGNC:109163
TOPORSLP	50276	VGNC:108877	VGNC:109090	VGNC:108953	VGNC:109030	VGNC:109232	VGNC:109309
TRIM80P	51490						VGNC:55835
TRPC2	12334	VGNC:108855	VGNC:109070	VGNC:108921	VGNC:109031	VGNC:109236	VGNC:109283	VGNC:109168
TSSK5P	31931			VGNC:108952	VGNC:109029	VGNC:109234	VGNC:109308
TTC39DP	35451	VGNC:108879	VGNC:109091		VGNC:109034	VGNC:109235	VGNC:109310	VGNC:109167
TTC41P	49210	VGNC:108880	VGNC:109094	VGNC:108954		VGNC:109239	VGNC:109313
TUBA5P	54799	VGNC:108878	VGNC:109093		VGNC:109033	VGNC:109238	VGNC:109312
UOX	12575	VGNC:108881	VGNC:109092	VGNC:108956	VGNC:109032	VGNC:109237	VGNC:109311	VGNC:109166
URAHP	43695		VGNC:109095	VGNC:108955	VGNC:109035	VGNC:109240
VAMP9P	53817			VGNC:108957	VGNC:109037	VGNC:109242	VGNC:109316	VGNC:109171
VNN3P	16431	VGNC:52148	VGNC:83969					VGNC:103202
ZNF252P	13046	VGNC:108883	VGNC:109097		VGNC:109036	VGNC:109241	VGNC:109315
